# Image-Based Profiling of Induced Trophoblast Stem Cells Identifies Signatures Associated with Sex, Schizophrenia Genomic Risk and Placental Stress

**DOI:** 10.64898/2025.12.23.695254

**Authors:** Frank J. Piscotta, Jiyoung Kim, Jisu Ha, Bonna Sheehan, Julia Johnston, John Peters, Thomas M. Hyde, Brady J. Maher, Juan Caicedo, Daniel R. Weinberger, Evgeny Shlevkov, Gianluca Ursini

**Affiliations:** Lieber Institute for Brain Development, Johns Hopkins Medical Campus, Baltimore, MD, USA; Department of Physiology, Pharmacology and Therapeutics, Johns Hopkins University School of Medicine, Baltimore, MD, USA; Morgridge Institute for Research, Madison, WI, USA; Department of Biostatistics and Biomedical Informatics, University of Wisconsin-Madison, Madison, WI, USA; Department of Psychiatry and Behavioral Sciences, Johns Hopkins University School of Medicine, Baltimore, MD, USA; Department of Neurology, Johns Hopkins University School of Medicine, Baltimore, MD, USA; The Solomon H. Snyder Department of Neuroscience, Johns Hopkins University School of Medicine, Baltimore, MD, USA; McKusick-Nathans Institute, Department of Genetic Medicine, Johns Hopkins University School of Medicine, Baltimore, MD, USA

**Keywords:** Cell Painting, image-based profiling, machine learning, trophoblast stem cells, schizophrenia

## Abstract

Schizophrenia (SCZ) is a neurodevelopmental disorder where both genetic and environmental risks converge during pregnancy. Recent studies have highlighted the importance of placental biology in influencing risk of developing SCZ. However, the pathways by which genetic risk factors for SCZ interact with environmental influences to alter placental development are poorly understood. Through image-based profiling using Cell Painting, we leveraged trophoblast cultures derived from human induced pluripotent stem cells (hiPSCs) from male and female SCZ and neurotypical donors with varying placental genomic risk scores (PlacGRS) to explore the developmental dynamics of placental cells under normal growth and hypoxic stress. We employed both classical (e.g., CellProfiler) and deep learning feature extraction combined with downstream supervised machine learning to analyze high-dimensional data obtained from this hiPSC-derived model system, highlighting that these approaches overcome the inherent line-to-line variability in phenotypic analysis. Our findings reveal a salient nucleus-localized SCZ risk signature across cell lines, along with clear sexual dimorphism. This research underscores the capability of hiPSC-derived placenta models to elucidate complex interactions between genetic risk and environmental factors implicated in the neurodevelopment of SCZ, paving the way for future studies aimed at developing targeted therapeutic and prevention strategies.
