## Supplemental Table 1 for "Image-Based Profiling of Induced Trophoblast Stem Cells Identifies Signatures Associated with Sex, Schizophrenia Genomic Risk and Placental Stress"

### Sheet: Sex classification
	ID (clone name)	Sex	Dx	Age	Fibroblast Source	PlacGRS
Fold 1	L0009B_X05	F	Ctrl	90	Brain/Dura	0.551
	L0019A_04	M	Scz	61	Brain/Dura	1.288
Fold 2	L0008B_X01	F	Ctrl	58	Brain/Dura	0.5709
	LIBD9c1	M	Ctrl	52	Brain/Dura	0.9114
Fold 3	L0006A_Y03	M	Scz	46	Skin	0.6659
	L0011A_X05	F	Scz	54	Brain/Dura	0.5257
Fold 4	L0020A_X03	F	Scz	51	Brain/Scalp	0.9901
	LIBD7c6	M	Ctrl	40	Brain/Dura	0.3713
Fold 5	1016.02	M	Ctrl	39	Skin	0.6086
	L0001A_X04	F	Scz	32	Skin	1.07
	L0013A_Y01	M	Scz	40	Skin	0.9925
Fold 6	1002.01	M	Scz	32	Skin	1.054
	1006.02	M	Scz	32	Skin	1.1
	L0003B_X01	F	Ctrl	27	Skin	0.3909
Fold 7	L0002A_X03	F	Scz	24	Skin	0.7813
	L0007A_Y03	M	Scz	31	Skin	0.9825
	L0012A_Y03	M	Scz	28	Skin	1.208
Fold 8	1009.04	M	Ctrl	27	Skin	0.4081
	L0004B_X02	F	Ctrl	24	Skin	0.6287
Fold 9	L0015B_Y05	M	Ctrl	25	Skin	0.4353
	L0016B_X01	F	Ctrl	23	Skin	0.2506
Fold 10	1013.04	M	Scz	24	Skin	1.052
	L0017A_X01	F	Scz	18	Skin	0.8766

### Sheet: Dx classification
	ID (clone name)	Sex	Dx	Age	Fibroblast Source	PlacGRS
Fold 1	L0016B_X01	F	Ctrl	23	Skin	0.2506
	L0017A_X01	F	Scz	18	Skin	0.8766
Fold 2	L0009B_X05	F	Ctrl	90	Brain/Dura	0.551
	L0020A_X03	F	Scz	51	Brain/Scalp	0.9901
Fold 3	L0008B_X01	F	Ctrl	58	Brain/Dura	0.5709
	L0011A_X05	F	Scz	54	Brain/Dura	0.5257
Fold 4	L0003B_X01	F	Ctrl	27	Skin	0.3909
	L0001A_X04	F	Scz	32	Skin	1.07
Fold 5	L0004B_X02	F	Ctrl	24	Skin	0.6287
	L0002A_X03	F	Scz	24	Skin	0.7813
Fold 6	1009.04	M	Ctrl	27	Skin	0.4081
	1002.01	M	Scz	32	Skin	1.054
	L0007A_Y03	M	Scz	31	Skin	0.9825
Fold 7	1016.02	M	Ctrl	39	Skin	0.6086
	L0006A_Y03	M	Scz	46	Skin	0.6659
	1006.02	M	Scz	32	Skin	1.1
Fold 8	L0015B_Y05	M	Ctrl	25	Skin	0.4353
	L0012A_Y03	M	Scz	28	Skin	1.208
	1013.04	M	Scz	24	Skin	1.052
Fold 9	LIBD9c1	M	Ctrl	52	Brain/Dura	0.9114
	L0019A_04	M	Scz	61	Brain/Dura	1.288
Fold 10	LIBD7c6	M	Ctrl	40	Brain/Dura	0.3713
	L0013A_Y01	M	Scz	40	Skin	0.9925
